# Massively Parallel Binding Assay (MPBA) reveals limited transcription factor binding cooperativity, challenging models of specificity

**DOI:** 10.1101/2024.06.26.600749

**Authors:** Tamar Jana Lang, Sagie Brodsky, Wajd Manadre, Matan Vidavski, Gili Valinsky, Vladimir Mindel, Guy Ilan, Miri Carmi, Naama Barkai

## Abstract

DNA binding domains (DBDs) within transcription factors (TFs) recognize short sequence motifs that are highly abundant in genomes. *In vivo*, TFs bind only a small subset of motif occurrences, which is often attributed to the cooperative binding of interacting TFs at proximal motifs. However, large-scale testing of this model is still lacking. Here, we describe a novel method allowing parallel measurement of TF binding to thousands of designed sequences within yeast cells and apply it to quantify the binding of dozens of TFs to libraries of regulatory regions containing clusters of binding motifs, systematically mutating all motif combinations. With few exceptions, TF occupancies were well explained by independent binding to individual motifs, with motif cooperation being of only limited effects. Our results challenge the general role of motif combinatorics in directing TF genomic binding and open new avenues for exploring the basis of protein-DNA interactions within cells.
