## Supplementary Table 1 for "Massively Parallel Binding Assay (MPBA) reveals limited transcription factor binding cooperativity, challenging models of specificity"

Number	Gene	Promoter_start_position	Sequence	Library_sequence	Number_of_mutations	Start_mutation	End_mutation	Mutation_loc	TFs_by_motif	Relevant_factors	TSS_oritentation
28	Cin5	421	GAAAAGTCCCCTGCAGCAGCAATCATAGGGCCCACTCACTGCCATGTCTTCCCACCTCCTAAGAAATGGCTGCCCCACGCCCCTTTGACGACTTACTCCTCAAGGTAAAACTTGGCGTACGGAGAGGGGTCGAGAAAAGGTTCCGAGTGGAAATGTACGCCAAT	GAAAAGTCCCCTGCAGCAGCAATCATAGGGCCCACTCACTRCCATRTCTTCCCACCTCCTAAGAAATGGCTRCCMCACGCCMCTTTGAMGACTTACTCCTCAAGGTAAAACTTGGCGTACGGAGAGRGGTCGAGAAAAGGTTCCGAGTGGAAATGTACGCCAAT	7	59	145	59 64 90 93 100 107 145	Phd1/Sok2,Tos8/Cup9,Phd1/Sok2,Mig1/Mig2/Mig3/Rsf2,Rgm1/Gis1/Usv1,Tos8/Cup9,Nrg	Nrg1 Nrg2 Sok2 Phd1 Cup9 Tos8 Mig1 Mig2 Mig3 Rgm1 Gis1 Usv1 Rsf2	F
29	Icy1	25	TCTCTCCACACCCTCTTCTGAACTCTCATATACACCCCATGGGTGAAAAGTAATATCCGTAAAAGTCTCGCTAACGGATGACGTTAACAACGCACGCCCGCTCCTTGCGAAATTTATTGTGGGGACGTCGTTCACGTGCAAAAGTCGCCAAATATTAGCGACGG	TCTCTCCACACCCTCTTCTGAACTCTCATATACACCMCATGGGTGAAAAGTAATATMCGTAAAAGTCTCGCTAACGGATGAMGTTAACAACGCAMGCCCGCTCCTTGCGAAATTTATTGTGRGGACGTCGTTCACGTGCAAAAGTCGCCAAATATTAGCGACGG	5	55	140	55 75 100 113 140	Rsf2/Tda9/Adr1/Mig1/Mig2/Mig3,Gat1,Tos8/Cup9/Aca1/Cst6/Sko1,Swi4,Migs/Tda9/Adr1	Aca1 Cst6 Sko1 Mig2 Mig1 Mig3 Swi4 Rsf2 Tda9 Gat1 Tos8 Adr1	F
30	Icy1	386	GGCATTTTTCCGCATGGAAACGAAACGTGGGCATGACGTGGAAGCGATGATCCGAGCGCTTCTGCTACTGTGGTGACCACCGTACCAAAGGAGGGGTAATAAGACCCTGTGCCCTTTGCCAGCATACGTGTTACCCCCCTCAAAAAGAGCTGGCTGTTCGAGCT	GGCATTTTTCCGCATGGAAACGAAACGTGGGCATGACRTGGAAGCGATRATCCGAGCGCTTCTGCTACTGTRGTGACMACCGTACCAAAGGAGRGGTAATAAGACMCTGTGCMCTTTGCCAGCATACGTGTTACCCCCCTCAAAAAGAGCTGGCTGTTCGAGCT	7	56	131	56 67 90 96 112 124 131	Sko1/Swi4,Dot6/Tod6/Gat1,Met31/Met32,Met31/Met32,Tda9/Rsf2/Msn2/Msn4/Nrg1/Nrg2/Usv1,Nrg1/Nrg2,Nrg1/Nrg2	Sko1 Swi4 Dot6 Tod6 Gat1 Met31 Met32 Nrg1 Nrg2 Rsf2 Msn2 Msn4 Tda9 Usv1 Adr1	F
31	YKL044W	279	TGGCAGAAGTTACTGCAGTGGAAGAACTACCTTTTCCAGCATAGCCTCCGCCACCAAAAAATGCAGGTGCTGCGTTTTCTGGATACGTGGCTGGCCTTTAAAACGCATGGGAGGGACAGTATCTCACCGATTTGGTAATGCCGTGATGCAACCTCGAGGATCCG	TGGCAGAAGTTACTGCAGTGGAAGAACTACCTTTTCCAGCATARCCTCCGCMACCAAAAAATGCAGGTGCTRCGTTTTCTGGATACGTGGMTGGMCTTTAAAACGCATGGGAGRGACAGTATMTCACCGATTTGGTAATGCCGTGATGCAACCTCGAGGATCCG	7	62	141	62 70 90 109 113 132 141	Crz1,Crz1/Met31,Phd1/Sok2,Swi5/Ace2/Crz1,Skn7,Nrg1/Nrg2,Gzf3/Gat1	Swi5 Ace2 Met31 Met32 Crz1 Nrg1 Nrg2 Phd1 Sok2 Gzf3 Gat1 Skn7	F
32	Gsy2	602	CAGTCACATATATCATCACCAATTACCATTTTCAGGGAGTCTGGTCGCGGGGTCGCGGGGTCGCTAATCCAGGGGCAGTCCAGTGTCAGAATTGGTAAGCTGCAAGAACCCCATAAGGCCTGTCCTGCCTGGCATGATAGTACTAAGTCAGCATCGTGCCGGAA	CAGTCACATATATCATCACCAATTACCATTTTCAGRGAGTCTGGTCGCGRGGTCGCGRGGTCGCTAATCCAGRGGCAGTCCAGTRTCAGAATTGGTAAGCTRCAAGAACCCCATAAGGCCTGTCCTRCCTGGCATGATAGTACTAAGTCAGCATCGTGCCGGAA	7	54	145	54 68 76 91 103 120 145	Nrg1/Nrg2,Rsf2/Tda9/Adr1/Mig1/Mig2/Mig3,Rsf2/Tda9/Adr1/Mig1/Mig2/Mig3,Rsf2/Tda9/Adr1/Msn2/Msn4/Rgm1,Tos8/Cup9,Phd1,Phd1	Phd1 Tos8 Cup9 Adr1 Rsf2 Tda9 Msn2 Msn4 Rgm1 Nrg1 Nrg2 Mig1 Mig2 Mig3	F
33	Cip1	686	GAAATAGAAATGGTCATTTTAAGCTCAAGTGAAGCGAAAAAAGGAGGTATACTCCTTTACGCGTCACCCAATCTGGATAGGCACGTCAAACTCATTAGGTCTCATCAAGAACTAGTGTAGAAATGACGCTTGAACTCCGAACTTTAAACAAAGTTCTGTTTTTG	GAAATAGAAATGGTCATTTTAAGCTCAAGTGAAGCGAAAAAAGGAGGTATACTCCTTTACGCRTCACCCAATCTGGATAGRCACRTCAAACTCATTAGGTCTCATMAAGAACTAGTGTAGAAATGAMGCTTGAACTCCGAACTTTAAACAAAGTTCTGTTTTTG	5	81	145	81 99 103 124 145	Mbp1/Swi4/Tos8/Cup9,Mot3,Mbp1/Swi4/Cup9/Tos8,Dot6/Tod6,Tos8/Cup9	Tos8 Cup9 Mbp1 Swi4 Mot3 Dot6 Tod6	R
34	Faa1	482	CGCCTTCTAACAAGCGATGAAGCCATGCTTAGCGCGGCAAAGAGAATTACTTAGAATATGGATGATGCAGCCCTGTCATATTCTTCCATAAGGGAATGACAAGGACAATAGTAAAGTCGATCACGCCCTGTCAGGAACATGATCTCCGCCATGTGAATATTTAT	CGCCTTCTAACAAGCGATGAAGCCATGCTTAGCGCGGMAAAGAGAATTAMTTAGAATATGRATGATRCAGCCCTRTCATATTCTTCCATAAGGGAATGACAAGGACAATAGTAAAGTCRATCACGCCCTGTCAGGAACATGATCTCCGCCATGTGAATATTTAT	6	56	137	56 68 79 85 93 137	Stp3/Stp4,Aca1/Cst6,Dot6/Tod6,Dot6/Tod6,Tos8/Cup9,Ash1	Stp3 Stp4 Aca1 Cst6 Tos8 Cup9 Dot6 Tod6 Ash1	F
35	Fmp48	551	ACCTCGAGCGGGTGACGAAATAGTGGAAAAGAAACGGGGAAGCAAAACTGTGCTGTTCTGGCCCGCAGCGGACGAACGTCATTAAAGGCGCTCCATTTCTGTCGTGAGGGTCTTTCGGTGCGGTGGTGAGGCTGCGTAAACAAGCTTGCTCTTCATACCCCTCC	ACCTCGAGCGGGTGACGAAATAGTGGAAAAGAAACGRGGAAGCAAAACTGTGCTGTTCTGRCCCGMAGCGGACGAACRTCATTAAAGGCGCTCCATTTCTGTCGTGAGRGTCTTTCGGTGCGGTGGTGAGGCTGCGTAAACAAGCTTGCTCTTCATACCCCTCC	5	55	127	55 79 84 96 127	Rsf2,Skn7,Phd1/Sok2,Tos8/Cup9/Sko1,Nrg2	Skn7 Sko1 Sok2 Phd1 Tos8 Cup9 Nrg1 Nrg2 Rsf2	F
36	Ald6	420	GATGAGGTCTCCTCTTGCCCGGGCCGCAGAAAAGAGGGGCAGTGGCCTGTTTTTCGACATAAATGAGGGGCATGGCCAGCACCGAGACGTCATTGTTGCATATGGCGTATCCAAGCCGAAACGGCGCTCGCCTCATCCCCACGGGAATAAGGCAGCCGACAAAA	GATGAGGTCTCCTCTTGCCCGGGCCGCAGAAAAGAGRGGCAGTGGCCTGTTTTTCGACATAAATGAGRGGCATGRCCAGCACCGAGACRTCATTGTTGCATATGGCGTATCCAARCCGAAACGGMGCTCGCCTCATCCCCACGGGAATAAGGCAGCCGACAAAA	6	55	143	55 86 93 107 133 143	Rsf2/Tda9/Gis1/Usv1,Rsf2/Tda9/Gis1/Usv1,Skn7,Sko1,Stp1/Stp2/Stp4/Crz1,Stp1/Stp2/Stp4	Rsf2 Tda9 Gis1 Usv1 Adr1 Skn7 Sko1 Stp1 Stp2 Stp4 Crz1	F
37	Pcl2	471	CGCTATAAAAATATAGCTGGGCTAATTTTATTCTATAGCTGGCCATTTTTTTATGCGATATCTGCTGGTTTTTTACAGCTGGAATGCCGTGACAGATGTAACAAGAATGTGTTTCAGCTGGCATTCTCACTCAGAAATGTAAGGCTAAAATCCGCTAAAATAGG	CGCTATAAAAATATAGCTGGGCTAATTTTATTCTATARCTGGMCATTTTTTTATGCGATATCTRCTGGTTTTTTACAGCTGRAATGCCGTGACAGATGTAACAARAATGTRTTTCAGCTGGCATTMTCACTCAGAAATGTAAGGCTAAAATCCGCTAAAATAGG	7	56	144	56 61 82 100 123 129 144	Ace2/Swi5,Skn7,Ace2/Swi5,Tec1,Tec1,Ste12,Tec1	Tec1 Ste12 Ace2 Skn7	R
38	Pop3	533	AGTAAAAGGAGATAGGGCCCAGATGACCAAATCAAGAATGGCTCACTGTTGAAACATTCTGCTTAATGTCGAAACAGTCCGTAAACAAACACATTCCCACAAAACACCGCACCGCGAAAAAAAAAAAAAACAGGAAAAAACGCGAAATGTCCGTAACTTTACCC	AGTAAAAGGAGATAGGGCCCAGATGACCAAATCAARAATGGCTCACTGTTRAAAMATTMTGCTTAATGTCGAAACAGTCCGTAAACAAACACATTMCCACAAAACACCGCACCRCGAAAAAAAAAAAAAACAGGAAAAAACGCGAAATGTCCGTAACTTTACCC	6	54	132	54 69 73 77 114 132	Tec1,Ste12,Ste12/Tec1,Tec1,Tec1,Swi4	Tec1 Ste12 Swi4	F
39	Mga1	217	ATTACATTACATAATAATAAATAAATGACAACTGTCTTCTTTACAGCGTATGTTGGAGCTTACTCCCGAAGCATAAACCCAGTTCTTCTAGAAGAATTGACAGCAGAAAGGAAAGGGGTACCGAAGGCAAACTCAACCTTAAAAGTTCCGTAAGCAACCGAGCC	ATTACATTACATAATAATAAATAAATGACAACTGTMTTCTTTACAGCGTATGTTGGAGCTTACTCCCGAAGCATAAACCCAGTTCTTMTARAAGAATTGAMAGCAGAAAGGAAAGRGGTACCGAAGRCAAACTCAACCTTAAAAGTTCCGTAAGCAACCGAGCC	6	54	145	54 106 109 119 134 145	Tos8/Sfl1,Sfl1,Sfl1,Cup9,Gis1/Nrg1/Nrg2,Mot3	Sfl1 Gis1 Mot3 Cup9 Tos8 Nrg1 Nrg2	F
40	Rsm7	479	GGCAGCGCCCGCAACATTCGGCGACTCGACGCGCTGCCAGGCTGGAAAGTTAGGACGGCGGCACCCCTGGTGGTTGCAAGGGTTTAGCTTATTTCAGAAAGGGATACTGGCCAGCAAACGTATTAGGGGCACACTATTGCCATTTTTGAGTATATCCATGGTTG	GGCAGCGCCCGCAACATTCGGCGACTCGACGCGCTRCCAGRCTGGAAAGTTAGGACGGCGGCACCMCTGGTGGTTGCAAGRGTTTAGCTTATTTCAGAAAGGGATACTGRCCAGMAAACGTATTAGRGGCACACTATTGCCATTTTTGAGTATATCCATGGTTG	7	54	145	54 59 84 99 128 133 145	Phd1/Sok2,Ace2/Swi5,Msn2/Msn4/Gis1/Rsf2/Nrg1/Nrg2,Nrg1/Nrg2,Skn7,Ace2/Swi5,Gis1/Rsf2/Nrg1/Nrg2/Msn2/Msn4	Phd1 Sok2 Ace2 Swi5 Msn2 Msn4 Nrg1 Nrg2 Gis1 Rsf2 Skn7	F
41	Ecm13	454	CTAGAGAGGCAAAAAAAAAGGTTGCCAAGTAAAGCGAAGTATTTGAAGTATACTGCAAGCATCACCGAAACAGGAAATCACGAAGCTGACTCATCTGTGATTTTCCGTCCCCACCATAGTGATGTAACATGCAGTAACGCACGGCGGGCCGAAAGTCGGACTTT	CTAGAGAGGCAAAAAAAAAGGTTGCCAAGTAAAGCRAAGTATTTRAAGTATACTGCAARCATMACCGAAACAGGAAATCACGAAGCTGAMTCATCTGTGATTTTCCGTCCMCACCATAGTGATGTAACATGCAGTAACGCACGGCGGGCCGAAAGTCGGACTTT	6	54	129	54 63 77 81 108 129	Sfl1,Sfl1,Phd1/Sok2,Dot6,Cst6,Mig3	Sfl1 Sok2 Phd1 Mig1 Mig2 Mig3 Dot6 Cst6	F
42	Mup1	640	GTGTAGGGTTTTGTATAACAGATCGGCCTAGCAGCCAGGAGATGGCACGGCGCCAACTGAAAAGTTAGACTGTGGAATTGCCGTTCACCACACTCGAGTGGCATCTAATAAACTGCCACAGTTGACTCAAGCGGTGCTACCTTCGCAGTTATTGCACACCATGG	GTGTAGGGTTTTGTATAACAGATMGGCCTAGCAGCCAGGAGATGGCAMGGCGCCAACTGAAAAGTTAGACTGTRGAATTGCCRTTCACMACACTCGAGTRGCATCTAATAAACTGCMACAGTTGACTCAAGCGGTGCTACCTTCGCAGTTATTGCACACCATGG	7	42	135	42 66 92 101 107 118 135	Stp1/Stp2,Stp1/Stp2,Met31,Stp1/Stp2,Met31,Met31,Met31	Stp1 Stp2 Met31	F
43	Rsb1	450	CGTCGGTCCTCTGTTTCCTATTATATTTGCGCACAGTGACAGTGCGGCAATTGATATGTCAGGGACCACTGGAAAACGACGTTGCCTAGTAGTTGTGGCAGCTCCGATAGTTGACATTCTCATTAGTAACCGAACTTCTTGCACCAAGTCCTGTGCGAGTGCTG	CGTCGGTCCTCTGTTTCCTATTATATTTGCGCACAGTRACAGTGMGGCAATTGATATGTMAGRGACCACTGGAAAACRACGTTGCCTAGTAGTTGTGRCAGCTCCGATAGTTRACATTCTCATTAGTAACCGAACTTCTTGCACCAAGTCCTGTGCGAGTGCTG	7	56	131	56 63 78 81 96 116 131	Cup9/Tos8,Stp4,Cup9/Tos8,Nrg1/Nrg2,Cup9/Tos8,Sok2/Phd1,Cup9/Tos8	Stp4 Sok2 Phd1 Cup9 Tos8 Nrg1 Nrg2	F
44	Amn1	530	CGCGCTCTTTGTTACACTCGCAAAATTTTTTTGCTGGGCAAAATAAAGCACTCTCCGGCCATTACTGGCTGTCGTCCGCCAGGATTTTCATTAACTTGCAGAAGTAAACAAACAAAACACAATTATGACACCGTGGAAGTTTCCTAAATGGTAACAAAAAGCTT	CGCGCTCTTTGTTACACTCGCAAAATTTTTTTGMTGGGCAAAATAAAGCACTCTCCGGCCATTACTGGCTGTCGTCCGCCAGGATTTTCATTAACTTRCAGMAGTAAAMAAMCAAAACACAATTATRACACCGTGGAAGTTTCCTAAATGGTAACAAAAAGCTT	6	52	145	52 116 120 127 130 145	Ace2/Swi5,Phd1/Sok2,Sfl1,Fkh1/Fkh2,Hcm1,Tos8	Ace2 Swi5 Fkh1 Fkh2 Sok2 Phd1 Tos8 Cup9 Sfl1 Hcm1	F
45	EXG1	407	CTTGCAGCCGAGACGCGACTTCGGAACGATGCCAGCATACGTATTTACCATTATTAAAAAAATCTGATGGCTTGATACTGCGCGTTTCTTTTTATAGCATTAATACGCACACATACGCGCATTGTTGTTTACTATAAATAAACCGTGGGGACCTGACCCAGTCA	CTTGCAGCCGAGACGCGACTTCGGAACGATGCCAGMATACGTATTTACCATTATTAAAAAAATCTRATGGCTTGATACTRCRCGTTTCTTTTTATAGCATTAATACGCACACATACRCGCATTGTTRTTTACTATAAATAAACCGTGGGGACCTGACCCAGTCA	6	54	145	54 84 98 100 135 145	Ace2/Swi5,Dot6/Tod6/Ash1,Sok2/Phd1,Mbp1/Swi4,Mbp1/Swi4,Fkh1/Fkh2	Ace2 Swi5 Fkh1 Fkh2 Sok2 Phd1 Dot6 Tod6 Mbp1 Swi4	F
46	Hap4	473	AGGAACACGCGTTTCGTGGGCTTTGGACCACTACCCCGGCGTTCAGAGAAACCCCCCGGGGCAGGGGTCCGAAGTCTAAAAGTTTAATCCGGAAGTAGCGACGGGGGGGAAGCCCGCCGCGCACAGATGGCCAGCACAACGGAGCGGGGCCGAGGCGGCAAACG	AGGAACACGCGTTTCGTGGGCTTTGGACCACTACCMCGGMGTTCAGAGAAACCCCMCGRGGCAGRGRTCCGAAGTCTAAAAGTTTAATCCGGAAGTAGCGACGGGGGGGAAGCCCGCCGCGCACAGATGGCCAGCACAACGGAGCGGGGCCGAGGCGGCAAACG	6	54	85	54 58 74 77 83 85	Mig1/Mig2/Mig3,Stp2/Stp4,Mig1/Mig2/Mig3,Mig1/Mig2/Mig3,Msn2/Msn4/Nrg1/Nrg2,Msn	Stp2 Stp4 Msn2 Msn4 Mig1 Mig2 Mig3 Nrg1 Nrg2	F
47	Sim1	95	TCTAATGCTAATGTTCAACTGCTCTTTAAGTATTGTTTACGTCTCGTCGTACCAGTATGCCAAATTCCTGTCACTTCACTCATTCTCTTTGCTCTTACCGTTTGAAACGCGCTGGGACGGAATTCGCTCATTTCGCATCGTGCTTTGTTGTTTTTTTTTTTTCA	TCTAATGCTAATGTTCAACTGCTCTTTAAGTATTRTTTACGTCTCGTCGTACCAGTATGCCAAATTMCTGTCACTTCACTCATTMTCTTTGCTCTTACCGTTTGAAAMGCGCTGGGACGGAATTMGCTCATTTCGCATCGTGCTTTGTTGTTTTTTTTTTTTCA	5	53	143	53 85 103 126 143	Fkh1/Fkh2,Tec1,Tec1,Ste12,Tec1	Fkh1 Ste12 Tec1	F
48	Wtm1	480	CTAAGAAAGACCCAGAGGCACATGCAAGATAGTTGTGCCTGTACCACGTGAGAAGGCGGTATTCAATATGCGGTGCTGTGCTGGCTTCCCTTTTTGGAACGCGCCGGGGTATAACAAAGAAAGGCTAAGTCATACAATAGGCAAAAGACCTTTGTCTTTCCTTT	CTAAGAAAGACCCAGAGGCACATGCAAGATAGTTGTGCMTGTACCACRTGAGAAGGCGGTATTCAATATGCGGTGCTGTRCTGGCTTCCCTTTTTGGAACGCRCCGRGGTATAACAAAGAAAGGMTAAGTCATACAATAGGCAAAAGACCTTTGTCTTTCCTTT	6	57	143	57 66 98 121 125 143	Mot3,Swi4,Ace2/Swi5,Stp1,Mig1,Crz1	Mot3 Swi4 Ace2 Swi5 Stp1 Mig1 Crz1	F
49	Ahp1	487	GTAATACAATTTATAAACCACCACCTTGGCCTCGATCTATTGCGCTTATGTTGTCTATTAGTAATCAAGAAAAGAACCCTAAATCATCGGCGTCCCCTGTGGGGCTCTCGGAAAAACCGGTCCTGACGTCACTGAAAAGATTTCGGCACATGGTCATGGGACCA	GTAATACAATTTATAAACCACCACCTTGGCCTCRATCTATTGCGCTTATGTTGTCTATTARTAATCAAGAAAAGAACCCTAAATCATCGGCGTCCMCTGTGGGGCTCTCGGAAAAACCGGTCCTGAMGTCACTGAAAAGATTTCGGCACATGGTCATGGGACCA	4	52	145	52 79 114 145	Ash1,Yap1/Yap2/Yap7,Gis1,Cst6/Aca1	Yap1 Yap2 Yap7 Cst6 Aca1 Ash1 Gis1	F
50	Cwp2	536	ACTGAACTGCCTTAGCTCCGAAGGGCAATTCCACAGGCACTCCGCGGGGCCCGGCCAAGGCCCAAAAGGCGTGGAATATGCGCGTTTTGGGGCCATAACACCCAGTACCACGGCCGGAACGGGCCATATAATAAGTTTTTCACTCTCAAGAATGGTAAACGTAA	ACTGAACTGCCTTAGCTCCGAAGGGCAATTCCACAGRCACTCCRCGGGRCCCGRCCAAGRCCCAAAAGGCGTGGAATATGCRCGTTTTGGGGCCATAACACMCAGTACCACGGCCGGAACGGGCCATATAATAAGTTTTTCACTCTCAAGAATGGTAAACGTAA	7	55	120	55 62 67 72 78 100 120	Mot3,Swi4,Skn7,Skn7,Skn7,Mbp1,Rap1	Skn7 Mot3 Swi4 Mbp1 Rap1	F
51	Met13	581	GCGACCACCCAGTAATCATACTGCTGACGCTATTGGTCACGTGGTTATGGCAGCTGCTGTTGACTGCGGTGGCGTCCCGTTTCCACACCGTACGTGAGCACATGTCTGGATTGCTAGCTGCGTACATAGTGACAGGCCTTGTCTACGCTCGCGACGCAGCCGCG	GCGACCACCCAGTAATCATACTGCTGACGCTATTGGTCAMGTGRTTATGGCAGCTGCTGTTGACTGCGGTRGCGTCCCGTTTCCACACCGTAMGTGAGCACATGTCTGGATTGCTAGCTGCRTACATAGTGACAGGCCTTGTCTACGCTCGCGACGCAGCCGCG	5	58	140	58 62 89 111 140	Cbf1,Met31,Met31,Abf1,Abf1	Abf1 Cbf1 Met31	F
52	Bap3	551	CCTTCTCATGGCACCTTCTTCGTTTCTTCATCCTGCATTAGACTTACTAGTGTGCTTGCCGGATGCGTGCTTTTTTTTTCCGGCCGACACATATCGCTGAGCTGGAAGGACACCTTTTAATGTAGCCGTGCATGCGGCTCCGCGAAAAGAGCTCTGCTATATTT	CCTTCTCATGGCACCTTCTTCGTTTCTTCATCCTGMATTAGACTTACTAGTGTGCTTGCCGGATGMGTGCTTTTTTTTTCCGGCCRACACATATCGCTGAGCTGGAAGRACACCTTTTAATGTMRCMGTGCATGCGGCTCCGCGAAAAGAGCTCTGCTATATTT	7	54	145	54 84 104 127 142 143 145	Phd1,Swi4,Cup9,Cup9,Crz1,Crz1/Stp1,Crz1/Stp1/Swi4	Swi4 Stp1 Stp2 Cup9 Phd1 Crz1	F
53	Cwp2	540	AACTGCCTTAGCTCCGAAGGGCAATTCCACAGGCACTCCGCGGGGCCCGGCCAAGGCCCAAAAGGCGTGGAATATGCGCGTTTTGGGGCCATAACACCCAGTACCACGGCCGGAACGGGCCATATAATAAGTTTTTCACTCTCAAGAATGGTAAACGTAAATAG	AACTGCCTTAGCTCCGAAGGGCAATTCCACAGGCACTCCRCGGGRCCCGRCCAAGRCCCAAAAGGCGTGGAATATGCGCGTTTTGGGRCCATAACACCCAGTACCAMGRCCGGAACGGGCCATATAATAAGTTTTTCACTCTCAAGAATGGTAAACGTAAATAG	7	58	127	58 63 68 74 106 125 127	Swi4,Skn7,Skn7,Skn7,Skn7,Swi4,Skn7	Skn7 Swi4	F
54	Sed1	162	AGCCGCTGCTGCAGGTTGTACTTCAACTTTAAGTCGCCGCGTTGCAAGTACATTGTGAAAAGATACTGCCTTACGTTAATTTTCTATATCCAATTGGGGAATATGCATGTCCGAATCTGGCAGATGCATGGATCGTTGAATAGTATTTCCAATTCCGTGTAAGC	AGCCGCTGCTGCAGGTTGTACTTCAACTTTAAGTCRCCGCRTTGCAAGTACATTGTGAAAAGATACTRCCTTACRTTAATTTTCTATATMCAATTGGGGAATATGCATGTCCGAATCTGGMAGATRCATGGATCGTTGAATAGTATTTCCAATTCCGTGTAAGC	7	54	144	54 59 86 93 108 139 144	Stp1/Stp2,Swi4,Sok2/Phd1,Sko1,Gzf3,Sok2/Phd1,Ash1/Dot6	Sko1 Phd1 Sok2 Dot6 Gzf3 Ash1 Stp1 Stp2 Swi4	F
55	Uth1	636	AAAGTGGAACTAGACCCCACGTCAGCGGGCCTAGGCCCTTCAATGTGTTAGAATACACAGCGTGCCTAGTTCCTGGTGCCTGGATCTCGAGGCCGCGGCACTGGAAAAGCCCTTTCTTTTCCAGATCGGGAAACCTAATGAGTCCATAAAAAGAAATGTAGAGG	AAAGTGGAACTAGACCCCACGTCAGCGGGCCTAGGMCCTTCAATGTGTTAGAATACACAGCGTGMCTAGTTCCTGGTGMCTGGATCTCGARGCCRMGGCACTGGAAAAGCCCTTTCTTTTCCARATCGGGAAACCTAATGAGTCCATAAAAAGAAATGTAGAGG	7	54	142	54 83 97 109 113 114 142	Skn7,Mot3,Mot3,Skn7,Stp1,Stp1,Ash1	Stp1 Skn7 Ash1 Mot3	F
56	Bdh2	737	ATTACATGTCGGTAATTAGATGATTAACCTAGGCAATTTGAAGGGGGATAGTGGCATTGGTTAGCTCAGATATGATAAGGAGAACTAAGCAAGGGGGTTAACCACCACGGCTGTAGCACAAGACCGGCAGATGCGATTATTAGCAACACATTAGTTAATGCTTT	ATTACATGTCGGTAATTAGATGATTAACCTAGGCAATTTGAARGGGRATAGTGGCATTGGTTARCTCAGATATGATAAGGAGAACTAAGCAAGRGGGTTAACCACCAMGGCTGTAGCACAAGACMGGCAGATGCGATTATTAGCAACACATTAGTTAATGCTTT	6	61	143	61 65 82 112 126 143	Msn2/Msn4/Adr1,Adr1/Gat1,Yap1/Aca1,Msn2/Msn4,Stp3/Stp4,Stp3/Stp4	Msn2 Msn4 Stp3 Stp4 Yap1 Gat1 Adr1 Aca1	F
57	YKL044W	184	TTCATTAAAATTTACCGTTTTCTTCCATTACAAGCGGGGACACTTTCCGTTTAAACCTGCAATATGTTGCAGGGCCTATCCACGCCAATTTACTGTGGCAGAAGTTACTGCAGTGGAAGAACTACCTTTTCCAGCATAGCCTCCGCCACCAAAAAATGCAGGTG	TTCATTAAAATTTACCGTTTTCTTCCATTACAAGCGGGRACACTTTCCGTTTAAACCTRCAATATGTTGMAGRGCCTATCCACRCCAATTTACTGTGGMAGAAGTTACTGMAGTGGAAGAACTACCTTTTCCAGCATAGCCTCCGCCACCAAAAAATGCAGGTG	7	57	129	57 77 88 91 102 117 129	Mig1/Mig2/Mig3/Cup9,Sok2/Phd1,Sok2/Phd1,Nrg1/Nrg2,Crz1,Sok2,Sok2	Cup9 Mig1 Mig2 Mig3 Sok2 Phd1 Nrg1 Nrg2 Crz1	F
58	Frs2	261	TTCTGCTATGTGTCGGCCTGTGGTCGGACGCAATGATTTGTTATCTTATCTTATCTTATCTTCTCCCTTATCAGCCCGTTGTTCCTGCTTTGTTGACGTTGGGCACTGGGTGCAAGCACACCTGTTATCGGCCGGACCAATCAGTCATGCACCCACACACCGGA	TTCTGCTATGTGTCGGCCTGTGGTCGGACGCAATGATTTGTTMTCTTMTCTTMTCTTMTCTTCTCCCTTMTCAGCCCGTTGTTCCTGCTTTGTTGACGTTGGGCACTGRGTGCAAGCACACCTGTTATCGGCCGGACCAATCAGTCATGCACCCACACACCGGA	6	61	127	61 66 71 76 88 127	Gzf3/Dal80,Gln3/Gzf3/Dal80,Gln3/Gzf3/Dal80,Gln3/Gzf3/Dal80,Gln3/Gzf3/Dal80,Rap1	Rap1 Gln3 Dal80 Gzf3	F
59	Gdh1	574	CCATGACTCCATGGAAACGGGCCTGATCTTAATAACCTTATCTGACCATCTGATTGGATGGCCTCGATATTCTTATCGCAGAACCAATGCGCCGGAACCGGCCCATGCATTTTCAGTGCGGTGGGGCAATAAAAAAGAAATAGTACGACCCCACGTCCAATCAG	CCATGACTCCATGGAAACGGGCCTGATCTTAATAACCTTATMTGACCATCTGATTGGATGGCCTCRATATTCTTATMGCAGAACCAATGCRCCGGAACCGGCCCATGCATTTTCAGTGCGGTRGGGCAATAAAAAAGAAATAGTACGACCCCACGTCCAATCAG	5	60	141	60 84 95 109 141	Gln3/Gat1/Gzf3/Dal80,Gat1/Gzf3/Dal80,Gln3/Gat1/Gzf3/Dal80,Crz1,Met32	Crz1 Gln3 Dal80 Gzf3	F
60	Asn1	629	TTTCCTTGTGCTCTCTCTCTCTGTCTGAGCCTGCCAAATGATAACAGTCATAGGCCCTGTACCTAATTTGCCGTCCACGGCAGCAGTACTGCTGCCGTGTGATTGGTGGATAGATAGTGCCAGCGATAAGAAACGGTAGTTGATGCCCGAAGGTGCTTTCCAGC	TTTCCTTGTGCTCTCTCTCTCTGTCTGAGCCTGCCAAATRATAACAGTCATAGGCCCTGTACCTAATTTRCCGTCCACGGMAGCAGTACTGCTRCCGTGTGATTGGTGRATARATAGTGCCAGCRATAAGAAACGGTAGTTGATGCCCGAAGGTGCTTTCCAGC	7	58	143	58 88 99 112 127 131 143	Gat1,Stp1/Stp2,Stp1/Stp2,Stp1/Stp2,Gln3/Gat1/Gzf3/Dal80,Gat1/Gzf3/Dal80,Gln3/Gat1/Gzf3/Dal80	Gat1 Gln3 Dal80 Gzf3 Stp1 Stp2	R
61	Cdc6	714	ATATCTGTAGTTTCAACAAAATATGTCTGGCTTGCGATTTGTTGTGTTTTGAAACTAGTTGCTAGTCTGCATTCCTTTGTTTTCCCTGAATTACCCAAAGAAGAAAGCGACGCGAGGCCTCACGCGTCGGAGTTTCCAGATCAGGAAATTACCCACTTAGGAAA	ATATCTGTAGTTTCAACAAAATATGTCTGGCTTGCGATTTGTTGTGTTTTGAAAMTAGTTGCTAGTCTGMATTCCTTTGTTTTCMCTGAATTACCCAAAGAAGAAAGCGACRCGAGGCCTCACRCGTCGGAGTTTCCAGATCAGGAAATTACCCACTTAGGAAA	5	73	142	73 88 103 130 142	Ste12,Tec1,Nrg1/Nrg2,Swi4,Swi4	Swi4 Tec1 Ste12 Nrg1 Nrg2	F
62	Snf11	434	GTTCCGCGGAAAGCACGTGAGCGTAATCCACTCGGGAAGGGCGCAGCTGCCGTGGCCAACTGAAGTAATCTTTAGCCGTTTATCGCCGCGCAAAACGGCAATTGCACTTGAGACCCCAACGGCGCTGTGCAGCAGGGTATTCTACTACGTGTTAGCTTGCCTTG	GTTCCGCGGAAAGCACGTGAGCGTAATCCACTCGGGAAGGGMGCAGCTRCCGTGGCCAACTGAAGTAATCTTTARCCGTTTATCRCCGCGCAAAACGGMAATTGCACTTGAGACCMCAACGGMGCTGTGCAGCAGGGTATTCTACTACGTGTTAGCTTGCCTTG	7	60	141	60 67 93 103 117 134 141	Crz1,Stp1/Stp2,Crz1/Stp1/Stp2,Stp1/Stp2,Stp1/Stp2,Adr1/Rsf2/Tda9,Stp1/Stp2	Stp1 Stp2 Crz1 Adr1 Rsf2 Tda9	F
63	Ies5	744	TTTTTCCCTTTACCGGCCCACATTTTTTCACCTGACTCCGGTCCTGACGTACGACTCTGTTTGTAAGTCACGTGAAATATTTCCTGTGGCTTTTACTAGTAATGTGCACGTGATGTGGCGTGATGGTCCTTTACCCGGAGTGCGGGACCCTGGTTCATGAAAAA	TTTTTCCCTTTACCGGCCCACATTTTTTCACCTGACTMCGGTCCTGACGTACGACTCTGTTTGTAAGTMACGTGAAATATTTCCTGTRGCTTTTACTAGTAATGTGMACGTGATGTGGCGTGATGGTCCTTTACCCGGAGTGCGGGACCCTGGTTCATGAAAAA	4	56	125	56 87 106 125	Bas1,Cbf1,Met31,Cbf1	Bas1 Cbf1 Met31	F
64	Gpa1	584	GAATCTAAAAAAAAAAAAATGTCTCTATTGGAAAACTGAATGCATAACGATATTCCCTTTTCATGCAGATAACACTGACTAGTTTCAATTTGAAACGCATCTTCGTGTTATTTCACCGAAACGCACTCGGCTCAGCATGTTAAAAAGCACATCAATTTAGGGCT	GAATCTAAAAAAAAAAAAATGTCTCTATTGGAAAACTGAATRCATAACGMTATTCCCTTTTCATGMAGMTAACACTGACTARTTTCAATTTGAAAMGCATCTTCRTGTTATTTCACCGAAACGCACTCGGCTCAGCATGTTAAAAAGCACATCAATTTAGGGCT	7	60	123	60 68 84 87 100 114 123	Tec1,Dal80/Gzf3,Phd1,Dal80/Gzf3,Ste12,Ste12,Mbp1	Mbp1 Tec1 Ste12 Dal80 Gzf3 Phd1	F
65	Kar4	801	AAACAATTTTAGTTTTGCTGGACATATTTTCAGTTTCATTACTGTATATTTGCAGCTTGGTTTTTGTCGCTCTGTAGTCTTGTTTCACACTTCGTCATTTCCGAGTTTCATCTTGCGACATAACTTGTTTCAACTTTTCAAGTGCGACTTTTTGTTAAATATTA	AAACAATTTTAGTTTTGCTGGACATATTTTCARTTTCATTACTGTATATTTGCAGCTTGGTTTTTGTCGCTCTGTAGTCTTRTTTCACACTTCGTCATTTCCGARTTTCATCTTGCGACATAACTTRTTTCAACTTTTCAAGTGCGACTTTTTGTTAAATATTA	4	51	145	51 100 123 145	Ste12,Ste12,Ste12,Ste12	Ste12 Tec1	F
66	Cip1	539	TGGACGGCAGAAAGCACGCAGGCAGGGGGCCTCTGCGTAGGGCGGGAGACGCCTCCGTAAGGAAAACGGCGCGGGAAGGGCGGCTTCTTACTACATTTTTTTGCCACTCCGGAACTCGCGCAGGGGGAAGACATATGCCCACTTTGGGAAATAGAAATGGTCAT	TGGACGGCAGAAAGCACGCAGGCAGGGGGCCTCTGCGTAGGGCGGGAGACGMCTCCGTAAGGAAAACGGCRCGGGAAGGGMGGCTTCTTACTACATTTTTTTRCCACTCCGGAACTCRCGCAGRGGGAAGACATATGCCCACTTTGGGAAATAGAAATGGTCAT	6	70	142	70 89 99 121 136 142	Crz1,Mbp1/Crz1,Stp1/Stp2/Stp3/Crz1,Rpn4,Mbp1,Msn2/Msn4	Crz1 Mbp1 Stp1 Stp2 Stp3 Stp4 Msn2 Msn4 Rpn4	F
67	Lys20	566	ATTCTTTAGAGGATCACACGTAGTAAAAGAAAAAAAAGATCTCTTCGCGCCACTCCCGGTTTCTCTGTGGATACGGCGTTACTAGCGTTGCAAGTGGCAAAAAAATGAGTAATGTCACAATGGCCTGGCCTTGTCCCACTATCCCTTATTCATGGTTGAAAAAT	ATTCTTTAGAGGATCACACGTAGTAAAAGAAAAAAAARATCTCTTCGCRCCACTCCCGGTTTCTCTGTGGATACGGMGTTACTAGCGTTGCAAGTGGMAAAAAAATGARTAATGTCACAATRGCCTRGCCTTGTCCCACTATCCCTTATTCATGGTTGAAAAAT	7	56	145	56 67 95 116 127 140 145	Ash1,Rpn4,Stp3,Rpn4,Yap1,Skn7,Skn7	Rpn4 Yap1 Skn7 Stp1 Stp2 Stp3 Stp4 Ash1	F
68	Suc2	517	TTATGAGGGCTTCCATTATTCCCCGCATTTTTATTACTCTGAACAGGAATAAAAAGAAAAAACCCAGTTTAGGAAATTATCCGGGGGCGAAGAAATACGCGTAGCGTTAATCGACCCCACGTCCAGGGTTTTTCCATGGAGGTTTCTGGAAAAACTGACGAGGA	TTATGAGGGCTTCCATTATTCCCCGCATTTTTATTACTCTGAACAGRAATAAAAARAAAAAACCCAGTTTAGGAAATTATCCGRGGGCRAAGAAATACGCGTAGCGTTAATCGACCMCACGTCCAGRGTTTTTCCATGGAGGTTTCTGGAAAAACTGACGAGGA	6	65	145	65 74 102 107 135 145	Hsf1,Hsf1,Mig1/Mig2/Mig3,Sfl1,Mig1/Mig2/Mig3,Nrg	Mig1 Mig2 Mig3 Hsf1 Sfl1	F
69	Spi1	735	GTTAATTGATATCCCATTTAGGCGATGACGTTCCTTCCCCTCACCCCTCGGCTTGTTAGAAGATCTATTGTTATAGCCTCCTCTGGAAGAATTTATGCCAGATGAAGAAAAAAACTTCTCGAAGTTCCCAGATGCCCAAATGAGGGCTTTCCATCCCTGTTAGC	GTTAATTGATATCCCATTTAGGCGATGACGTTCCTTCCMCTCACCMCTCGGCTTGTTAGAAGATCTATTGTTATAGCCTCCTCTGRAAGAATTTATGCCAGATRAAGAAAAAAACTTMTCRAAGTTMCCAGATGCCCAAATGAGGGCTTTCCATCCCTGTTAGC	7	57	145	57 64 104 122 136 139 145	Msn2/Msn4/Rsf2/Tda9/Adr1,Msn2/Msn4/Rsf2/Tda9/Adr1,Sfl1,Sfl1,Sfl1/Hsf1,Sfl1/Hsf1,Hsf1	Hsf1 Adr1 Rsf2 Tda9 Msn2 Sfl1	F
70	Rho3	516	GTAATATGTCTATCTACCTTATTTTTTTTACAATAAACATATAATAAATCCCTTATCTGGTCACGTGAATTAAACTTCGGGTGTGTTGTAAGAATGGAAGGAGTAAGCGAAACTCAAATTGAGGCCACTTACCACTTCCGGTCGAGCCCGGCCCAGAACCAGTC	GTAATATGTCTATCTACCTTATTTTTTTTACAATAAMCATATAATAAATCCCTTATMTGGTCACGTRAATTAAACTTMGGGTGTGTTGTAAGAATGRAAGGAGTAAGCGAAACTCAAATTGAGRCCACTTACCACTTCCGGTCGAGCCCGGCCCAGAACCAGTC	6	55	142	55 75 85 96 115 142	Hcm1,Gzf3/Dal80/Gat1,Cbf1/Ino2,Sfl1,Sfl1,Skn7	Hcm1 Gzf3 Dal80 Gat1 Cbf1 Ino2 Sfl1 Skn7	F
71	Tir3	25	CAGGAAAAGTTCGAGGCCAAACAAAAACCGCAGCACAATGGAGTAAAAGTCGAAGGCACGGGCCCCAAACGATAGAGTGGAAGTTGTAGGAAACAAAAGTGGCCGTCTATGTGGCGCTTCTCTGCGGTGAATTCTGTGCGAAGTGCCTAAACGAAAACGGACGG	CAGGAAAAGTTCGAGGCCAAACAAAAACCGMAGCACAATGGAGTAAAAGTCRAAGRCACGGGCCMCAAACGATAGAGTGRAAGTTGTAGGAAACAAAAGTGGCCGTCTATGTGGCGCTTMTCTRCGGTGAATTCTGTGCGAAGTGCCTAAACGAAAACGGACGG	7	49	142	49 70 74 83 98 138 142	Sok2/Phd1,Sfl1,Mot3,Mig1/Mig2/Mig3,Sfl1,Sfl1,Sok2/Phd1	Mot3 Sfl1 Sok2 Phd1 Mig1 Mig2 Mig3	F
72	Gph1	714	CCAATTACCGTTATTGTATTTTTACTTTTTAGAGACTCTCGAGGAAATAAGTAAGGGGTGGATAATTTTCGCTAAAAAAGTTTCAGGGGAGGTTAATAACTACCATGTGCATGCTACAAAGATAAGGAAGGAACACCGACGAATATATTATATGTATAAAAGGA	CCAATTACCGTTATTGTATTTTTACTTTTTAGAGACTCTCGAGGAAATAAGTAAGRGGTGRATAATTTTCGCTAAAAAAGTTTCAGRGGAGGTTAATAACTACMATGTGCATGCTACAAARATAAGGAAGGAACACCGACGAATATATTATATGTATAAAAGGA	5	74	139	74 79 105 122 139	Rsf2/Tda9/Adr1/Msn2/Msn4/Usv1,Gat1,Rsf2/Tda9/Adr1/Msn2/Msn4/Usv1,Ino2,Gln3/Gat1	Gat1 Gln3 Msn2 Msn4 Tda9 Rsf2 Adr1 Usv1 Gis1 Ino2	F
73	Cap1	774	ACTATTTTTCATTCCTGGTCTTTTTCCTGTTGAAGCCCAGCATTTTTTTTTTCGCGTCGCGTTTTTTCACAACAGTTCGGATCACGTGATAATCACTGCACGTGACTATCATGTGATACGATAGCCGGGTTATGATCCCCTTTTTCTTCCTATTGGAATACTGA	ACTATTTTTCATTCCTGGTCTTTTTCCTGTTGAAGCCCARCATTTTTTTTTTCRCGTCRCGTTTTTTCACAACAGTTCGGATCACGTRATAATCACTGCACGTRACTATCATGTGATACGATAGCCGGGTTATGATCCCCTTTTTCTTCCTATTGGAATACTGA	5	58	122	58 72 77 106 122	Ace2,Swi4,Swi4,Cbf1,Cbf1	Cbf1 Ace2 Swi4	F
74	Aqr1	564	ACTGTCCAGCGCAGACCGCACTTCCTACGTATACTTCTTACGGGGAAGGGAGCATACACGAAAACAAAAGGACCCGTAATGACTCGGAAACTCCATAGATCGGTAAATACCGGCTCGTTACCCGTCCTCCATCGGAAAATCTCTCACCGATTTGTTCCGGTATC	ACTGTCCAGCGCAGACCGCACTTCCTACGTATACTTCTTACGRGGAAGRGAGCATAMACGAAAACAAAAGGACCCGTAATGACTMGGAAACTCCATAGATCGGTAAATACMGGCTCGTTACMCGTCCTCCATCGGAAAATCTCTCACCGATTTGTTCCGGTATC	6	61	140	61 67 75 103 129 140	Mig1/Mig2/Mig3,Nrg1/Nrg2,Swi4,Bas1,Stp1,Reb1	Reb1 Bas1 Nrg1 Nrg2 Stp1 Swi4 Mig1 Mig2 Mig3	F
75	YGR122W	428	CACAAGGGTGTCTGTAGCAATTGTGAATCTTATCGTTATCGCAATCTCTGAGATGTCTCATCCAATAAGAGGGGCGCGTGTCCGCAGAGATAAGCAACCAGGGCCTTTTCTTTTGCACTCAGCCTGACAAAGGGAGGGGAGGCGCAAAACAAAGTTCGTGGCAA	CACAAGGGTGTCTGTAGCAATTGTGAATCTTATMGTTATMGCAATCTCTGAGATGTCTCATCCAATAAGAGGGRCGCGTGTCCGCAGARATAAGCAACCAGGGCCTTTTCTTTTGCACTCAGMCTGACAAAGGGAGGGGAGGCGCAAAACAAAGTTCGTGGCAA	5	52	141	52 58 92 107 141	Gat1/Gln3/Gzf3/Dal80,Gat1/Gln3/Gzf3/Dal80,Crz1,Gat1/Gln3/Gzf3/Dal80,Crz1	Gat1 Gzf3 Dal80 Gln3 Crz1	F
76	Crc1	406	TTCCTACGGGTTTACATTGTGCCAATGTGAATTTCCCCGCCACTCCCTACCGAACGGGTAGCAGCGTAGAACATAGCGATCAAGGGTGTGCTAAGTGAAGAAGCAATTCAGTGCGGGTAATACATATTCCTAGCCTCGTTTGCCGTTACATTGCATTGATGGTA	TTCCTACGGGTTTACATTGTGCCAATGTGAATTTCCCCGCCACTMCCTACCGAACGRGTAGCAGCGTAGAACATAGCRATCAAGGGTGTGCTAAGTRAAGAARCAATTCAGTGCGRGTAATACATATTCCTAGCCTCGTTTGCCGTTACATTGCATTGATGGTA	6	63	134	63 75 96 115 121 134	Nrg1/Nrg2/Abf1,Reb1,Ash1,Sfl1,Sfl1,Reb1	Reb1 Abf1 Nrg1 Nrg2 Sfl1 Ash1	F
77	Hog1	370	CGAAGGTTTTCTTTTGCGTGTCGGATTTTACATCCGGCGGTAGCGCATGATGCCATGGCTGGCTCCAGATACATCCTCAGGGCACCAGCATCTATAATTAGATTGGCGCAACATGGCTGGCTGCACTGCTGTCTTCACTTCTTTCTTTTTCCGGCAATGAATGA	CGAAGGTTTTCTTTTGCGTGTCGGATTTTACATCCGGMGGTAGCGCATGATGCCATGRCTGGCTCCAGATACATCCTCAGRGCACCAGMATCTATAATTAGATTGGCGCAACATGRCTGGCTGCACTGCTGTCTTCACTTCTTTCTTTTTCCGGCAATGAATGA	5	56	134	56 76 99 107 134	Stp1/Stp4,Ace2/Swi5,Nrg1/Nrg2,Ace2/Swi5,Ace2/Swi5	Nrg1 Nrg2 Ace2 Swi5 Stp1 Stp4	F
78	Ego4	514	TCGAGGCTTCCGGGGAAAGGGGCAGCCAAGCAAAGCGGAAAGAATCTGGGGAATAAACAGCAAACAATGCCGAAATGAATGAATCAGCGACATAAAGTCACTCAAGGGGAAAATGACAGTCTTGTCAACAAGAACAAAAACTTTTGTGTTGAGGGACGATGTGG	TCGAGGCTTCCGGGGAAAGGGGCAGCCAAGCAAAGCGGAAAGAATCTGGGGAATAAMCAGCAAMCAATGCCGAAATGAATGAATCAGCRACATAAAGTCACTCAAGRGGAAAATRACAGTCTTGTMAACAAGAACAAAAACTTTTGTGTTGAGGGACGATGTGG	6	75	144	75 82 107 125 133 144	Hcm1,Hcm1,Tos8/Cup9,Msn2/Msn4,Tos8/Cup9,Tos8/Cup9	Msn2 Msn4 Hcm1 Cup9 Tos8	R
79	Cho2	804	CTTTTCTCATGCCGCATTCATTATTCGCGAAGTTTTCCACACAAAACTGTGAAAATGAACGGCGATGCCAGAAACGGCAAAACCTCAAATGTTAGATAACGTGGATCTCCGACACATGTGAATTTATAAGTAGGCATATGAAAATACAGATTCTTTCCACTGTG	CTTTTCTCATGCCGCATTCATTATTCGCGAAGTTTTCMACACAAAACTGTGAAAATGAACRGCGATGCCAGAAAMGGCAAAACCTCAAATGTTARATAACGTGGATCTCCGAMACATGTRAATTTATAAGTAGGCATATGAAAATACAGATTCTTTCCACTGTG	6	56	138	56 79 93 113 131 138	Met31,Stp2,Stp2,Gat1,Ino2,Ino2	Met31 Stp2 Stp1 Ino2 Gat1	F
80	Gap1	388	TAATAAAAATATCACTGATTACGATTCTAGTGAGCAGATAAGCGATCGGCTGAAAAAAAAAGTCCTAAAACAGATATCATGATGAAAAAAACAACCATAGATTCCACCGGATCAGTGAAAAAGTAATCAACGGACCTGTGGAAGGTCGGAATGAGTCGCCGACG	TAATAAAAATATCACTGATTACGATTCTAGTGAGCARATAAGCRATCGGCTGAAAAAAAAAGTCCTAAAACARATATCATRATGAAAAAAMCAACCATAGATTCCACCGGATCAGTGAAAAAGTAATCAACGGACCTGTGGAAGGTCGGAATGAGTCGCCGACG	5	55	109	55 62 91 99 109	Gat1/Gzf3/Dal80/Gln3,Gat1,Gat1/Gzf3/Dal80/Gln3,Ash1,Hcm1	Gzf3 Dal80 Gat1 Gln3 Hcm1 Ash1	R
81	Gpp1	164	TTAAGACATCATTGAACTAAAACGGAAAATTTGCTTGCGCCACACACCCTGGTCAATCGTACCAAGGGATATCACTCTGTACGGGTGGGAGGAAGGCGCGGCAATTAGAATGTGTGGGTGCGGAAGCTCGCCGCTCCCATCAAGAGAGTGGAAGACGTATGGTC	TTAAGACATCATTGAACTAAAACGGAAAATTTGCTTGCGCCACACACMCTGGTCAATCRTACCAAGRGATATCACTCTGTAMGRGTGGGAGGAAGRCGCGGCAATTAGAATGTGTGRGTGCGGAAGCTCGCCGCTCCCATCAAGAGAGTGGAAGACGTATGGTC	7	66	135	66 77 85 100 102 114 135	Nrg1/Nrg2,Abf1,Nrg1/Nrg2/Abf1,Abf1,Rap1,Crz1,Rap1	Nrg1 Nrg2 Crz1 Rap1 Abf1	F
82	Wsc4	705	ATGTGGTTCCCGGAACGGAATGAGTACGGTGAAAAAGGGAATCAGGAGGCACGGTACCTGCATATTGCGCCTTTTTTGGTTTCCCCTTCGGGCAGCAAGTGTTTACTGTAGGATAATGGTACTATTACGGTATTTCCACTTTGGGCGACGTTAAGATACGGGCA	ATGTGGTTCCCGGAACGGAATGAGTACGGTGAAAAAGRGAATCAGGARGCACGGTACMTGCATATTGCGCCTTTTTTGGTTTCCMCTTCGGGCARCAAGTRTTTACTGTAGRATAATGGTACTATTACGGTATTTCCACTTTGGGCGACGTTAAGATACGGGCA	7	56	130	56 66 76 103 113 119 130	Nrg1/Nrg2,Mot3,Sok2/Phd1,Usv1/Rgm1,Sok2/Phd1,Fkh2,Gzf3	Phd1 Sok2 Gzf3 Mot3 Nrg1 Nrg2 Fkh2 Usv1 Rgm1	F
83	Idi1	420	AGATCTTATTGTTCAATTCAGAAAAAAACGTAAAGAAAAAATAGTTCTTCATGTTTAAAGGAAAGAGTAAAATAGTATTATCCCTTGATTAGTTGTTTACAATTCTTGAAACTTTCCCAAACTGTTGTTTACATTTCTCTAAAACAAAAATAAAAACATGAGCA	AGATCTTATTGTTCAATTCAGAAAAAAACGTAAARAAAAAATAGTTCTTCATRTTTAAAGGAAAGAGTAAAATAGTATTATCCCTTGATTAGTTRTTTACAATTCTTGAAACTTTCCCAAACTGTTRTTTACATTTCTCTAAAACAAAAATAAAAACATGAGCA	4	53	145	53 71 113 145	Fkh1/Fkh2/Hcm1,Hcm1,Fkh/Hcm1,Fkh/Hcm1	Fkh1 Fkh2 Hcm1
84	Hxt2	505	CTCCCACAAAAAATGACGCCTCATAGACAGCCCCGCAGCTTCACTTTTAAGTTTCTTTTTCTCCTCACGGCGCAACCGCTAACTTAAGCTAATCCTTATGAATCCGGAGAAAAGCGGGGTCTTTTAACTCAATAAAATTTTCCGAAATCCTTTTTCCTACGCGT	CTCCCACAAAAAATGACGCCTCATAGACAGCCMCGCAGCTTMACTTTTAAGTTTCTTTTTCTCCTCACRGCGCAACCGCTAACTTAAGCTAATCCTTATGAATCCGGAGAAAAGCGRGGTCTTTTAACTCAATAAAATTTTCCGAAATCCTTTTTCCTACGCGT	4	51	135	51 60 87 135	Mig1/Mig2/Mig3/Rsf2/Tda9,Sfl1,Stp3/Stp4,Mig	Mig1 Mig2 Mig3 Stp3 Stp4 Sfl1	F
85	Hxt4	512	GTTTTTATCCGAAGTGTTTTTCCTCTTTCCCCAAGTTTTCCTGCAGGCGGGGGAATATGGGGCCCCATGGAAAAAAAACCGGGGGGGGTGGGAAAAAAAAAGGGGTCAGAAAAAAAAACTGCTCAGGGAAATATCTTCTTCTCCACAGAAAGAGACGCAGGCCA	GTTTTTATCCGAAGTGTTTTTCCTCTTTCCMCAAGTTTTCCTGCAGGCGRGGGAATATGRGGCCMCATGGAAAAAAAACCGRGGGGGGTGGGAAAAAAAAAGRGGTCAGAAAAAAAAACTGCTCAGRGAAATATCTTCTTCTCCACAGAAAGAGACGCAGGCCA	7	49	145	49 68 78 83 100 121 145	Mig1/Mig2/Mig3,Mig1/Mig2/Mig3,Mig1/Mig2/Mig3,Mig1/Mig2/Mig3,Mig1/Mig2/Mig3,Nrg1/Nrg2,Nrg	Mig1 Mig2 Mig3 Nrg1 Nrg2	R
86	Hxt7	470	CGTCAGAGGCTGCTACGGGATGTTTTTTTTTTACCCCGTGGAAATGAGGGGTATGCAGGAATTTGTGCGGGGTAGGAAATCTTTTTTTTTTTTAGGAGGAACAACTGGTGGAAGAATGCCCACACTTCTCAGAAATGCATGCAGTGGCAGCACGCTAATTCGAA	CGTCAGAGGCTGCTACGGGATGTTTTTTTTTTACCMCGTGGAAATGAGRGGTATGCAGGAATTTGTGCGRGGTAGGAAATCTTTTTTTTTTTTAGGAGGAACAACTGGTGGAAGAATGCCCACACTTCTCAGAAATGCATGCAGTGGCAGCACGCTAATTCGAA	3	54	88	54 67 88	Mig1/Mig2/Mig3/Tda9/Rsf2/Adr1,Msn2/Msn4/Tda9/Rsf2/Adr1,Mig1/Mig2/Mig3/Tda9/Rsf2/Adr1	Mig1 Mig2 Mig3 Msn2 Msn4 Rsf2 Adr1 Rsf2 Tda9	F
87	Hxk1	540	GACGCGTGGGTTTCAGGAAGAATGGCAGTCCCCTTTTGTTTTTCCGCATTGTGTGAGCTTCTTATGCCCCTGAACCCCACTATTCTGCCCCTTTGAAACTCCCGCACGTGTGCCCCGTTTGTTGGAAGATAGCGAAATACCTTACTGGAGCAACCAGGAAAAAT	GACGCGTGGGTTTCAGGAAGAATGGCAGTCCMCTTTTRTTTTTCCGCATTGTGTGAGCTTCTTATGCCMCTGAACCMCACTATTCTGCCMCTTTGAAACTCCCGCACGTGTGCCMCGTTTGTTGGAAGATAGCGAAATACCTTACTGGAGCAACCAGGAAAAAT	6	50	133	50 56 87 95 108 133	Msn2/Msn4/Tda9/Rsf2/Adr1,Hcm1,Msn2/Msn4/Tda9/Rsf2/Adr1,Mig1/Mig2/Mig3/Tda9/Rsf2/Adr1,Msn2/Msn4/Tda9/Rsf2/Adr1,Mig1/Mig2/Mig3/Tda9/Rsf2/Adr1	Mig1 Mig2 Mig3 Msn2 Msn4 Rsf2 Adr1 Rsf2 Tda9 Hcm1	F
88	Usv1	651	CACCAATCGCGTGGGGCAAGGGGCTGGAAGGCTGTGGTGTACAGAATAGGGTCTAATACCCGATGCGCGACGCTCCTGCGACTGGTTGTGTGAGCCACCCCTTGATCGCCTCTGCCAAATACTCAGGGAAGAGAAAAATCGCGAAGGTGGACGAGTGCCCTTAA	CACCAATCGCGTGGGGCAAGRGRCTGGAAGGCTGTGGTGTACAGAATAGRGTCTAATACCCGATGCGCGACGCTCCTGCGACTGGTTGTGTGAGCCAMCMCTTGATCGCCTCTGCCAAATACTCAGRGAAGAGAAAAATCGCGAAGGTGGACGAGTGCCCTTAA	6	39	145	39 41 68 116 118 145	Msn2/Msn4/Nrg1/Nrg2/Tda9/Rsf2/Adr1,Msn2/Msn4/Tda9/Rsf2/Adr1,Nrg1/Nrg2,Msn2/Msn4/Tda9/Rsf2/Adr1,Msn2/Msn4/Nrg1/Nrg2/Tda9/Rsf2/Adr1,Nrg	Nrg1 Nrg2 Msn2 Msn4 Rsf2 Adr1 Rsf2 Tda9 Gis1	F
89	YBL029C-A	604	CTAGATTCGTAATAGGGCTCTGGGTTTGCTGCAAGGGGTAATTATCAGCGATGGAATGACTCCGTTACCGCCCGACGCTATGTACGCCTTTTCCGCGTGCGCCGGTCTTTACCGGCAGGGGAGAATGTGGTGACGGCGGAGCCGGCGTATGGTGCCTCTACAAA	CTAGATTCGTAATAGGGCTCTGGGTTTGCTRCAAGRGGTAATTATCAGCRATGGAATGACTCCGTTACCGCCCRACGCTATGTACGCCTTTTCCGCGTGCGCCGGTCTTTACCGGMAGRGGAGAATGTGGTGACGGCGGAGCCGGCGTATGGTGCCTCTACAAA	6	49	137	49 54 68 92 134 137	Sok2/Phd1,Nrg1/Nrg2/Rgm1/Usv1,Dot6,Tos8,Sok2/Phd1,Nrg1/Nrg2/Rgm1/Usv1	Sok2 Phd1 Dot6 Usv1 Rgm1 Gis1 Nrg1 Nrg2 Tos8	F
90	Cup9	458	GTTATCCACGGGGTTTTCTGAGCACTCATGATCGGTAGCGGTATATTTCTGATCTCGCTCATTTTCTGTCAAATCGTCCTGATAATGGACGAAGACTGTACGTAAAGGGCAATTTTAAGAGACACAAAAGAATCCCACGAGAATTACTACTGTTGATTTTTGTG	GTTATCCACGGGGTTTTCTGAGCACTCATRATCGGTAGCGGTATATTTCTRATCTCGCTCATTTTCTGTMAAATCGTMCTRATAATGRACGAAGACTGTACGTAAAGRGCAATTTTAAGAGACACAAAAGAATCCCACGAGAATTACTACTGTTGATTTTTGTG	7	48	126	48 69 88 96 99 106 126	Ash1,Ash1,Cup9/Tos8,Cup9/Tos8,Gzf3/Dal80/Ash1,Cup9/Tos8,Nrg	Ash1 Dal80 Gzf3 Nrg1 Nrg2 Cup9 Tos8	F
91	Oca5	434	TGCCCGTATCTTAACGTCGCCCAAAGTGGAAATACCGTAATAGTACCATTATCCTACAGTAAACACTTGCTGCCCGAAGGGGAAACCAAAAAAGGCGCAATATGCAGGTACCGTGCCTCCTGATTCCCTTTTTCACCGTACTCATTCCGTTCCGGGAACCACAT	TGCCCGTATCTTAACGTCGCCCAAAGTGGAAATACCGTAATAGTACCATTATMCTACAGTAAAMACTTGCTRCCCGAAGRGGAAACCAAAAAAGGCGCAATATGMAGGTACCGTGCCTCCTGATTCCCTTTTTCACCGTACTCATTCCGTTCCGGGAACCACAT	5	71	126	71 82 90 98 123	Dal80/Gzf3,Fkh1/Fkh2,Sok2/Phd1,Nrg1/Nrg2/Usv1/Rgm1,Sok2/Phd1	Sok2 Phd1 Fkh2 Dal80 Gzf3 Usv1 Rgm1 Nrg1 Nrg2	F
92	Dse2	580	TACGAAAAGCATCATCTTATTTTCGCAACGCTGCGGGTTTAGGCCTTTCCGCTGGTCTCTTTTCTGTTTACAGTTCTGCCCGAATGTAAACAAATACTTTGCGAAAAGTAAATAATGTATTCTGAAAAAAAAAAAGAGAACTGTGAACAATGCTTGATAGTTGT	TACGAAAAGCATCATCTTATTTTCGCAACGCTGCGGGTTTAGGCCTTTCCGMTGGTCTCTTTTCTRTTTACAGTTCTGCCCGAATGTAAAMAAATACTTTGCGAAAAGTAAATAATGTATTCTGAAAAAAAAAAAGAGAACTGTGAACAATGCTTGATAGTTGT	3	70	109	70 84 109	Ace2,Fkh1/Fkh2,Fkh1/Fkh2	Ace2 Fkh1 Fkh2	F
93	Rsp5	690	GTAGCTTTGACGCTGCTATTATTATTTGGTATTGTTTACCTTTTAATGTTTATTTGTTTAGAAAACAGACTGCTGGTTTGTTTACATTTGAGAGCAGAAAAAAAAAATTGCTGGCGCAGACCAGCCGCACAGTCACGTGACAGTATACGATCATGTGATCTTAC	GTAGCTTTGACGCTGCTATTATTATTTGGTATTRTTTACCTTTTAATGTTTATTTGTTTAGAAAACAGACTGCTRGTTTRTTTACATTTGAGAGCAGAAAAAAAAAATTGCTRGCGCAGACMAGCCGCACAGTCACGTGACAGTATACGATCATGTGATCTTAC	5	52	140	52 93 98 131 140	Fkh,Ace2/Swi5,Fkh1,Ace2/Swi5,Ace2/Swi5	Ace2 Swi5 Fkh1 Fkh2	F
94	Dse1	560	ACATGATCGTATACTGTCACGTGACTGTGCGGCTGGTCTGCGCCAGCAATTTTTTTTTTCTGCTCTCAAATGTAAACAAACCAGCAGTCTGTTTTCTAAACAAATAAACATTAAAAGGTAAACAATACCAAATAATAATAGCAGCGTCAAAGCTACATTCTCAG	ACATGATCGTATACTGTCACGTGACTGTGCGGCTRGTCTGCGCMAGCAATTTTTTTTTTCTGCTCTCAAATGTAAAMAAACMAGCAGTCTGTTTTCTAAACAAATAAACATTAAAAGGTAAAMAATACCAAATAATAATAGCAGCGTCAAAGCTACATTCTCAG	5	53	141	53 62 95 100 141	Ace2/Swi5,Ace2/Swi5,Fkh1/Fkh2,Ace2/Swi5,Fkh	Ace2 Swi5 Fkh1 Fkh2	F
95	Hem12	443	TCCGTAACAATATAACTTGGTACGGGAACGGCATGTTTTAAATGCACAGCGGTGCCTTGTTTCGCCGTGGATTGTTAAAGGCTCTTTTTCGGACGCCACATATTCCTATGCTGCACCAGCAATTGGTGTCTTCGGATCATACTACTTCGCACTAGTTTATATTC	TCCGTAACAATATAACTTGGTACGGGAACGGMATGTTTTAAATGCACAGCGGTGCCTTGTTTCRCCGTRGATTGTTAAAGGCTCTTTTTCGGACGCMACATATTCCTATGCTGCACCAGCAATTGGTGTCTTCGGATCATACTACTTCGCACTAGTTTATATTC	4	50	115	50 82 87 115	Stp1/Stp2,Stp1/Stp2,Met31,Met31	Stp1 Stp2 Met31	F
96	Tec1	765	GGTGTTTCAGATGAGCCATTTTGCCCGTAGTCCGGTTTAATCAGCCTCATTGGAATTCCCCGGCACCGCTCGCATTCCGCGTACGACTCAAAGAATTTCCCATTGAATTCGGGAATGTGCGTGTTTCAGATTGCGTTTGCTTATTATTCTGGGAAACTCTCCGG	GGTGTTTCAGATGAGCCATTTTGCCCGTAGTCCGGTTTAATCAGCCTCATTGGAATTCCCCGGCACCGCTCGCATTMCGCGTACGACTCAAAGAATTTCCCATTGAATTCGGRAATGTGCGTRTTTCAGATTGCGTTTGCTTATTATTCTGGGAAACTCTCCGG	3	95	141	95 131 141	Tec1,Tec1,Ste12	Ste12 Tec1	F
