## Supplementary Table 2 for "Massively Parallel Binding Assay (MPBA) reveals limited transcription factor binding cooperativity, challenging models of specificity"

TF	Motif
Met31	CCAC
Met32	CCAC
Mig2	CCCC[AG]
Mig3	CCCC[AG]
Msn2	CCCCT
Msn4	CCCCT
Nrg1	CCCT
Nrg2	CCCT
Rgm1	CCCCT
Usv1	CCCCT
Gis1	CCCCT
Rph1	CCCCT
Ace2	CCAGC
Swi5	CCAGC
Rsf2	CCCC
Tda9	CCCC
Stp1	CGGC
Stp2	CGGC
Stp3	CGGC
Stp4	CGGC
Yap1	T[GT]A[CG]{1,2}T[CA]A
Yap2	T[GT]A[CG]{1,2}T[CA]A
Aca1	T[GT]A[T]{0,1}[CG]{1,2}T[TCA]A
Cst6	T[GT]A[CG]{1,2}T[TCA]A
Tos8	GAC[AG]
Cup9	GAC[AG]
Tod6	GATG
Dot6	GATG
Nsi1	CGGGT
Reb1	CGGGT
Fkh1	GTAAACA
Fkh2	GTAAACA
Gzf3	GATA
Dal80	GATA
Sok2	CTGC
Phd1	CTGC
Adr1	CCCC
Com2	CCCCT
Crz1	GGC[TG]
Mig1	CCCC[GA]
Mot3	AGGCA
Rpn4	GCCAC
Zap1	ACCTT[AGTC]A[AG]GGT
Sko1	T[GT]ACGT
Yap7	T[GT]A[CG]{1,2}TAA
Gcn4_lowN	TGA[CG]TC
Cbf1	CACGTG
Ino2	CAC[ATGC]{0,1}TG
Bas1	TGA[CG]TC
Rap1	[T]{0,1}GGGTG
Hcm1	AAACA
Skn7	GGCC
Sfl1	GAAG
Rfx1	C[CT][AG]T[AG]{2}[CT][AT]AC
Hsf1	TTC[ATGC]{6,8}TTC
Gat1	GAT[AC]
Ash1	GAT[AGC]
Swi4	CG[CT]G
Mbp1	CG[CT]G
Abf1	TC[AGCT]{6,8}ACG
Tec1	GAATG
Ste12	TGAAAC
Gln3	GATAAG
Cyc8	None
Tye7	GTGG[GT]
Gcr1	GGA[TA][GT][CT][CT]
Ixr1	None
Mss11	None
Vhr1	T[GC]A[CG]TC
Hal9	[GCT]CCG[ATGC]{1,10}CGG[AGC]
Hap2	None
Hms2	None
Oaf1	None
Pip2	None
Rox1	None
Rtg1	None
Rtg3	[GA][TGC]GT[GAC][CA][CG]
Med15	None
Rgt1	CGGA
