## Supplementary Table 3 for "Massively Parallel Binding Assay (MPBA) reveals limited transcription factor binding cooperativity, challenging models of specificity"

### Sheet: palsmidsMPBA
Main plasmid (based on PRS316)
gagttcttgaagtggtggcctaactacggctacactagaaggacagtatttggtatctgcgctctgctgaagccagttaccttcggaaaaagagttggtagctcttgatccggcaaacaaaccaccgctggtagcggtggtttttttgtttgcaagcagcagattacgcgcagaaaaaaaggatctcaagaagatcctttgatcttttctacggggtctgacgctcagtggaacgaaaactcacgttaagggattttggtcatgagattatcaaaaaggatcttcacctagatccttttaaattaaaaatgaagttttaaatcaatctaaagtatatatgagtaaacttggtctgacagttaccaatgcttaatcagtgaggcacctatctcagcgatc…
Contexts inserted between the XhoI and SpeI cutting sites of the original pRS316
Context name	Sequence	Chromosome	1kb left positions	1kb right positions
Gsy2	CGACGCACGTCGTGCATGATACAATAACGATGGTATATGCCAAATCTGCCAGCTTCGTGATCAACATCAACAGATTCTAAACAATTGTAAAAATCGAAACTGCCGGAGGCGCATAAATACCGTCCCAATAAAGTAGCATGAGTGGTGAAAATGGTAACTACATCGATACGCCTTTTACGGCATAATGGTAACGCAACACCGGCCAACCATTCGTGAAAGTGCGCAACAATTGCGTGTTGTGAATCGAGATGAGCCACTTCGCCTAGAAACCAAGCGACTGTATACCCCAATAGGATAGCATCATTCGTCTCGAAATCATTCTCAGGAGAGGGAATTCCTACTAATGACCATAAATCACCCTTCCATTCATTCGAATAACCTCTCACAGAATCCAAGTCA…	12	659250:660249	660412:661413
Aim18	CGACGCACGTCGTGCATGCTACTTAGCAGAAGGCCAGGTATATGGAAACATGCGTTTAATCAGTAAAGTTTTGGTGAAAACAAATTGCCTAGAGGTAGGTATGAGGAGGGCCCCACAATGGTATTCTCACTACTCTACTACAGCGGGCAATGCTCGTGTGAACAAGAAGGGCAGCAAAGTAGTGCCTGTGTTAACAGGGTTAGCACTGGCATCCATATTCGCGAAGAAATGGTATGACGATTCCCAGATCAAAAAGGCGGATGCCACCAGCGTTGCAGTGGACGCATCCATCTCTGCGTTCCCTAAGAAGATGGGCCCCCCACAGTGGCCCTTCTCCACGCAATATGAGCTGATTGGTAAGGGTGTACGTTGTGTCTCATCGATCACTTTCAAAGCATA…	8	496290:497289	497452:498453
Gpx1	CGACGCACGTCGTGCATGTGATAAAGTTTAGGGACATTTTTCAAACTACTAAATTTGGTGATCTGTCTATTTGTTTGGTCTTTGACTACTACCCAAACTCGCTATCTTTGTATGATTACCACTTTGTTAATTTCCCTAAGTTTCCAATAACGAATAATTATTTATGGATATATTTAGTTCAACTCACCAATGTAATAAACTCTATCCATTCACAAAACTTGAGTATTGGCAATACATTAAACTGGAGAAAAGTTTTGATTACTGGGGACCCAGGGAGAATCAAGTTATCACACTGCAATTTTATGGACCTTTTGTTCAATGATGATACTGATACCGTAGTATCTTCCGGCGGAAGTACCATAGAGGGACAACAACAGCTAGACTACAAATATTTAGGAG…	11	389056:390055	390218:391219
Stp4	CGACGCACGTCGTGCATGAAGAGCGAGGAGGGGACTGAAGAATAATAGGAAGAGAAAGAGGGACCGTATGTGCAGAACTCCTTTATCTGTATGCTTATGATAGTATGCAATAACCTATTGTATTGCTTCTTTTTCTTTTTTATCTACCGTCTGTAGCTCTTCAATGCTCCATTACGTTGTGTGCGAGCATCACTGGGTTTCCACTGAAGGCTATATTTTTTTTAATTTTGCTGGGCTTCGACTCGATATGCATGTTTTTTTTTTACCGCTCCATGAGCGAAGAGAGAAAGAGAGCGAGAGCGAAAGAAAAAATACAGCGGACTTGACTAGACTTATTACCCGCAGAAAGATGGATATCACTTAACACGGAAGTATCGCTCGCGCCGCTTCATGTTACCC…	4	367536:368535	368698:369699
Nucleosome depliting context	CGACGCACGTCGTGCATGTAATTATATAAAACACACAATTCATACGTAAATAGCATAATATCTACATCTCATCAGATGTTTAAAGATATTTACTAACATATTTCAAGTAAAACATGATTATAACTTAAGATTCAAATAATACTTTTGGAAATACACTTAATATAACATAACAATTGGATGTAAATTGATAGTCACAACTTTATAAAGTTAGTAATAATACCAGGTGGGTGTGTTGTTGGTGGGTTGGGTGGGCGCGCCGTAGAATATAAAATCATCTATTATAATGTTGCTACTGAAATTATTTCGACGTACAATTCGTGAAAATTTACATCTCATAATATATTAAACTTAAAATATATAACTTATAAAAACGTATATCAAGACGCTTCTTAATTCAAA…
