## Supplementary Table 4 for "Massively Parallel Binding Assay (MPBA) reveals limited transcription factor binding cooperativity, challenging models of specificity"

### Sheet: Sheet1
Library Lift
1	Libs_lift_F	tgatcACCAGGTCGATGCGCATGCGTACGC	overhang-restriction_site-library_constant_edge_F
2	Libs_lift_R	tgatcGGCGCGCCGCTCGGCAAGTCGTGTCC
Library insertion validation
3	Lib_inseration_check_F	aggcgtatcacgaggccctttc
4	Lib_inseration_check_R	accgtcatcaccgaaacgcg
Forward primer PCR1
5	r1S1_1N_2	TCGTCGGCAGCGTCAGATGTGTATAAGAGACAGNCGATGCGCATGCGTACGC	R1-N(for R1 diversity-library_constant_edge_F
6	r1S1_2N_3	TCGTCGGCAGCGTCAGATGTGTATAAGAGACAGNNCGATGCGCATGCGTACGC
7	r1S1_3N_4	TCGTCGGCAGCGTCAGATGTGTATAAGAGACAGNNNCGATGCGCATGCGTACGC
8	r1S1_4N_5	TCGTCGGCAGCGTCAGATGTGTATAAGAGACAGNNNNCGATGCGCATGCGTACGC
9	r1S1_5N_6	TCGTCGGCAGCGTCAGATGTGTATAAGAGACAGNNNNNCGATGCGCATGCGTACGC
Reverse primer PCR1
10	r2BcS2_1	GTCTCGTGGGCTCGGAGATGTGTATAAGAGACAGGGAGAAGCTCGGCAAGTCGTGTCC	R2-innerBC-library_constant_edge_R
11	r2BcS2_2	GTCTCGTGGGCTCGGAGATGTGTATAAGAGACAGCAGGAAGCTCGGCAAGTCGTGTCC
12	r2BcS2_3	GTCTCGTGGGCTCGGAGATGTGTATAAGAGACAGACCGAAGCTCGGCAAGTCGTGTCC
13	r2BcS2_4	GTCTCGTGGGCTCGGAGATGTGTATAAGAGACAGCCACAAGCTCGGCAAGTCGTGTCC
14	r2BcS2_5	GTCTCGTGGGCTCGGAGATGTGTATAAGAGACAGAGGCAAGCTCGGCAAGTCGTGTCC
15	r2BcS2_6	GTCTCGTGGGCTCGGAGATGTGTATAAGAGACAGGACCAAGCTCGGCAAGTCGTGTCC
16	r2BcS2_7	GTCTCGTGGGCTCGGAGATGTGTATAAGAGACAGGCGTAAGCTCGGCAAGTCGTGTCC
17	r2BcS2_8	GTCTCGTGGGCTCGGAGATGTGTATAAGAGACAGCGCTAAGCTCGGCAAGTCGTGTCC
18	r2BcS2_9	GTCTCGTGGGCTCGGAGATGTGTATAAGAGACAGCGAAGAGCTCGGCAAGTCGTGTCC
19	r2BcS2_10	GTCTCGTGGGCTCGGAGATGTGTATAAGAGACAGGAGAGAGCTCGGCAAGTCGTGTCC
20	r2BcS2_11	GTCTCGTGGGCTCGGAGATGTGTATAAGAGACAGTCCAGAGCTCGGCAAGTCGTGTCC
21	r2BcS2_12	GTCTCGTGGGCTCGGAGATGTGTATAAGAGACAGAGTGGAGCTCGGCAAGTCGTGTCC
22	r2BcS2_13	GTCTCGTGGGCTCGGAGATGTGTATAAGAGACAGGTACGAGCTCGGCAAGTCGTGTCC
23	r2BcS2_14	GTCTCGTGGGCTCGGAGATGTGTATAAGAGACAGCATCGAGCTCGGCAAGTCGTGTCC
24	r2BcS2_15	GTCTCGTGGGCTCGGAGATGTGTATAAGAGACAGTGGTGAGCTCGGCAAGTCGTGTCC
25	r2BcS2_16	GTCTCGTGGGCTCGGAGATGTGTATAAGAGACAGGCAACAGCTCGGCAAGTCGTGTCC
26	r2BcS2_17	GTCTCGTGGGCTCGGAGATGTGTATAAGAGACAGCTGACAGCTCGGCAAGTCGTGTCC
27	r2BcS2_18	GTCTCGTGGGCTCGGAGATGTGTATAAGAGACAGAGCACAGCTCGGCAAGTCGTGTCC
28	r2BcS2_19	GTCTCGTGGGCTCGGAGATGTGTATAAGAGACAGTACGCAGCTCGGCAAGTCGTGTCC
29	r2BcS2_20	GTCTCGTGGGCTCGGAGATGTGTATAAGAGACAGGTTGCAGCTCGGCAAGTCGTGTCC
30	r2BcS2_21	GTCTCGTGGGCTCGGAGATGTGTATAAGAGACAGTGACCAGCTCGGCAAGTCGTGTCC
31	r2BcS2_22	GTCTCGTGGGCTCGGAGATGTGTATAAGAGACAGACTCCAGCTCGGCAAGTCGTGTCC
32	r2BcS2_23	GTCTCGTGGGCTCGGAGATGTGTATAAGAGACAGTCGGTAGCTCGGCAAGTCGTGTCC
33	r2BcS2_24	GTCTCGTGGGCTCGGAGATGTGTATAAGAGACAGCTCGTAGCTCGGCAAGTCGTGTCC
34	r2BcS2_25	GTCTCGTGGGCTCGGAGATGTGTATAAGAGACAGGGTCTAGCTCGGCAAGTCGTGTCC
35	r2BcS2_26	GTCTCGTGGGCTCGGAGATGTGTATAAGAGACAGTGGAAGGCTCGGCAAGTCGTGTCC
36	r2BcS2_27	GTCTCGTGGGCTCGGAGATGTGTATAAGAGACAGCACAAGGCTCGGCAAGTCGTGTCC
37	r2BcS2_28	GTCTCGTGGGCTCGGAGATGTGTATAAGAGACAGGCTAAGGCTCGGCAAGTCGTGTCC
38	r2BcS2_29	GTCTCGTGGGCTCGGAGATGTGTATAAGAGACAGTCAGAGGCTCGGCAAGTCGTGTCC
39	r2BcS2_30	GTCTCGTGGGCTCGGAGATGTGTATAAGAGACAGATGGAGGCTCGGCAAGTCGTGTCC
40	r2BcS2_31	GTCTCGTGGGCTCGGAGATGTGTATAAGAGACAGTTCCAGGCTCGGCAAGTCGTGTCC
41	r2BcS2_32	GTCTCGTGGGCTCGGAGATGTGTATAAGAGACAGACAAGGGCTCGGCAAGTCGTGTCC
Forword primer PCR2 (nextera)
42	S501	AATGATACGGCGACCACCGAGATCTACACTAGATCGCTCGTCGGCAGCGTC	machine_adapter_1-Index2-Read1_Fprimer
43	S502	AATGATACGGCGACCACCGAGATCTACACCTCTCTATTCGTCGGCAGCGTC
44	S503	AATGATACGGCGACCACCGAGATCTACACTATCCTCTTCGTCGGCAGCGTC
45	S504	AATGATACGGCGACCACCGAGATCTACACAGAGTAGATCGTCGGCAGCGTC
46	S505	AATGATACGGCGACCACCGAGATCTACACGTAAGGAGTCGTCGGCAGCGTC
47	S506	AATGATACGGCGACCACCGAGATCTACACACTGCATATCGTCGGCAGCGTC
48	S507	AATGATACGGCGACCACCGAGATCTACACAAGGAGTATCGTCGGCAGCGTC
49	S508	AATGATACGGCGACCACCGAGATCTACACCTAAGCCTTCGTCGGCAGCGTC
50	S509	AATGATACGGCGACCACCGAGATCTACACGGCTACTCTCGTCGGCAGCGTC
51	S510	AATGATACGGCGACCACCGAGATCTACACCCTCAGACTCGTCGGCAGCGTC
52	S511	AATGATACGGCGACCACCGAGATCTACACTCCTTACGTCGTCGGCAGCGTC
53	S512	AATGATACGGCGACCACCGAGATCTACACACGCGTGGTCGTCGGCAGCGTC
54	S513	AATGATACGGCGACCACCGAGATCTACACGGAACTCCTCGTCGGCAGCGTC
55	S514	AATGATACGGCGACCACCGAGATCTACACTGGCCATGTCGTCGGCAGCGTC
56	S515	AATGATACGGCGACCACCGAGATCTACACGAGAGATTTCGTCGGCAGCGTC
57	S516	AATGATACGGCGACCACCGAGATCTACACCGCGGTTATCGTCGGCAGCGTC
58	S517	AATGATACGGCGACCACCGAGATCTACACGACCGCCATCGTCGGCAGCGTC
59	S518	AATGATACGGCGACCACCGAGATCTACACTAAGATGGTCGTCGGCAGCGTC
60	S519	AATGATACGGCGACCACCGAGATCTACACATTGACATTCGTCGGCAGCGTC
61	S520	AATGATACGGCGACCACCGAGATCTACACAGCCAACTTCGTCGGCAGCGTC
62	S521	AATGATACGGCGACCACCGAGATCTACACTACTAGGTTCGTCGGCAGCGTC
63	S522	AATGATACGGCGACCACCGAGATCTACACTCACGGTTTCGTCGGCAGCGTC
64	S523	AATGATACGGCGACCACCGAGATCTACACTGTAATGATCGTCGGCAGCGTC
65	S524	AATGATACGGCGACCACCGAGATCTACACCACGTCAGTCGTCGGCAGCGTC
Reverse primer PCR2 (nextera)
66	N701	CAAGCAGAAGACGGCATACGAGATTCGCCTTAGTCTCGTGGGCTCGG	machine_adapter_2-Index1-Read2_Rprimer
67	N702	CAAGCAGAAGACGGCATACGAGATCTAGTACGGTCTCGTGGGCTCGG
68	N703	CAAGCAGAAGACGGCATACGAGATTTCTGCCTGTCTCGTGGGCTCGG
69	N704	CAAGCAGAAGACGGCATACGAGATGCTCAGGAGTCTCGTGGGCTCGG
70	N705	CAAGCAGAAGACGGCATACGAGATAGGAGTCCGTCTCGTGGGCTCGG
71	N706	CAAGCAGAAGACGGCATACGAGATCATGCCTAGTCTCGTGGGCTCGG
72	N707	CAAGCAGAAGACGGCATACGAGATGTAGAGAGGTCTCGTGGGCTCGG
73	N708	CAAGCAGAAGACGGCATACGAGATCCTCTCTGGTCTCGTGGGCTCGG
74	N709	CAAGCAGAAGACGGCATACGAGATAGCGTAGCGTCTCGTGGGCTCGG
75	N710	CAAGCAGAAGACGGCATACGAGATCAGCCTCGGTCTCGTGGGCTCGG
76	N711	CAAGCAGAAGACGGCATACGAGATTGCCTCTTGTCTCGTGGGCTCGG
77	N712	CAAGCAGAAGACGGCATACGAGATTCCTCTACGTCTCGTGGGCTCGG
Library Lift for genomic library integration
78	Libs_lift_F	ATCCATATCCTCATAAGCAGCAATCAATTCTATCTATACTTTAAACGATGCGCATGCGTACGC	HO homology - library_constant_edge_F
79	Libs_lift_R	ATTTTACTTTTATTACATACAACTTTTTAAACTAATATACACATTGCTCGGCAAGTCGTGTCC
Tn5MEDS-A/B oligonucleotides
80	Tn5ME-A	TCGTCGGCAGCGTCAGATGTGTATAAGAGACAG
81	Tn5ME-B	GTCTCGTGGGCTCGGAGATGTGTATAAGAGACAG
82	Tn5MErev, 5′-[phos]	CTGTCTCTTATACACATCT
